# G protein-coupled receptor diversity and evolution in the closest living relatives of Metazoa

**DOI:** 10.1101/2025.04.15.649019

**Authors:** Alain Garcia De Las Bayonas, Nicole King

## Abstract

G protein-coupled receptors (GPCRs) play a pivotal role in the perception of environmental cues across eukaryotic diversity. Although GPCRs have been relatively well characterized in metazoans, GPCR signaling is poorly understood in their sister group, the choanoflagellates, and in other close relatives of metazoans (CRMs). Here, we examine GPCR diversity and evolution in choanoflagellates by curating a catalog of 918 GPCRs, 141 G proteins, and 367 associated regulators from 23 choanoflagellate genomes and transcriptomes. We found that the repertoire of choanoflagellate GPCRs is larger and more diverse than previously anticipated, with 18 GPCR families found in choanoflagellates, of which 12 families are newly identified in these organisms. Comparative analyses revealed that most choanoflagellate GPCR families are conserved in metazoans and/or other eukaryotic lineages. Adhesion GPCRs and a class of GPCRs fused to kinases (the GPCR-TKL/Ks) are the most abundant GPCRs in choanoflagellates. The identification of GPCR repertoires in CRMs and other non-metazoans refines our understanding of metazoan GPCR evolution and reveals the existence of previously unreported GPCR families in metazoans and at the root of the eukaryotic tree.
