## Supplementary Table 1 for "G protein-coupled receptor diversity and evolution in the closest living relatives of Metazoa"

### Sheet: Accession info by species
Supplementary Table 1:
	Species Name	NCBI Taxonomy ID	Group	BioProject ID	BioSample Accession	SRA Run Accession	% Complete BUSCO
1	Diaphanoeca grandis	28014	Tectiform Loricate	PRJNA419411	SAMN08053100	SRR6344970	93.8		>90%
2	Acanthoeca spectabilis	81533	Nudiform Loricate	PRJNA419411	SAMN08053101	SRR6344971	95		>80%
3	Salpingoeca punica	1924735	Clade 2 Craspedid	PRJNA419411	SAMN08053102	SRR6344976	93.7		>70%
4	Salpingoeca urceolata	473813	Clade 2 Craspedid	PRJNA419411	SAMN08053103	SRR6344979	94.7		>60%
5	Hartaetosiga gracilis	216892	Clade 1 Craspedid	PRJNA419411	SAMN08053104	SRR6344977	91.1		>50%
6	Salpingoeca macrocollata	1924736	Clade 2 Craspedid	PRJNA419411	SAMN08053105	SRR6344984	93.1		<50%
7	Stephanoeca diplocostata	81535	Tectiform Loricate	PRJNA419411	SAMN08053107	SRR6344982	88.1
8	Helgoeca nana	530540	Nudiform Loricate	PRJNA419411	SAMN08053108	SRR6344981	95
9	Salpingoeca kvevrii	1924737	Clade 2 Craspedid	PRJNA419411	SAMN08053109	SRR6344978	94.7
10	Didymoeca costata	459534	Tectiform Loricate	PRJNA419411	SAMN08053110	SRR6344966	96
11	Choanoeca perplexa	81531	Clade 1 Craspedid	PRJNA419411	SAMN08053111	SRR6344967	93.4
12	Salpingoeca infusionum	86018	Clade 1 Craspedid	PRJNA419411	SAMN08053112	SRR6344968	91.4
13	Microstomoeca roanoka	1923864	Clade 1 Craspedid	PRJNA419411	SAMN08053113	SRR6344969	94.1
14	Savillea parva	1909275	Nudiform Loricate	PRJNA419411	SAMN08053114	SRR6344983	92.8
15	Hartaetosiga balthica	1194294	Clade 1 Craspedid	PRJNA419411	SAMN08053115	SRR6344985	92.5
16	Salpingoeca dolichothecata	1742605	Clade 3 Craspedid	PRJNA419411	SAMN08053116	SRR6344972	95.1
17	Codosiga hollandica	1742608	Clade 2 Craspedid	PRJNA419411	SAMN08053117	SRR6344973	91.1
18	Salpingoeca helianthica	1928494	Clade 2 Craspedid	PRJNA419411	SAMN08053118	SRR6344974	93.1
19	Mylnosiga fluctuans	1928486	Clade 2 Craspedid	PRJNA419411	SAMN08053119	SRR6344975	95.1
20	Salpingoeca rosetta	946362	Clade 1 Craspedid	PRJNA37927	SAMN00013333	SRS009680	88.8
21	Monosiga brevicollis	431895	Clade 1 Craspedid	PRJNA19045	SAMN02953695	NA	82.9
22	Barroeca monosierra	2830476	Clade 1 Craspedid	NA	NA	NA	82.4
23	Choanoeca flexa	2572930	Clade 1 Craspedid	PRJNA540068	SAMN11533889	SRR9009775	89.8
		: Transcriptomes
		: Genomes
