## Supplementary Table 2 for "G protein-coupled receptor diversity and evolution in the closest living relatives of Metazoa"

### Sheet: GPCRs
GPCR search:
GPCR_A CL0192
Accession	Name	Source Database	Type	Integrated Into
PF00001	7 transmembrane receptor (rhodopsin family)	pfam	family	IPR000276
PF00002	7 transmembrane receptor (Secretin family)	pfam	family	IPR000832
PF00003	7 transmembrane sweet-taste receptor of 3 GCPR	pfam	domain	IPR017978
PF01036	Bacteriorhodopsin-like protein	pfam	domain	IPR001425
PF01534	Frizzled/Smoothened family membrane region	pfam	family	IPR000539
PF02076	Pheromone A receptor	pfam	family	IPR001499
PF02101	Ocular albinism type 1 protein	pfam	family	IPR001414
PF02117	Serpentine type 7TM GPCR chemoreceptor Sra	pfam	family	IPR000344
PF02118	Srg family chemoreceptor	pfam	family	IPR000609
PF02175	Serpentine type 7TM GPCR chemoreceptor Srb	pfam	family	IPR002184
PF03006	Haemolysin-III related	pfam	family	IPR004254
PF03125	Sre G protein-coupled chemoreceptor	pfam	family	IPR004151
PF03383	Caenorhabditis serpentine receptor-like protein, class xa	pfam	family	IPR005047
PF03402	Vomeronasal organ pheromone receptor family, V1R	pfam	family	IPR004072
PF03619	Organic solute transporter Ostalpha	pfam	family	IPR005178
PF04080	Per1-like family	pfam	family	IPR007217
PF04789	Protein of unknown function (DUF621)	pfam	family	IPR006874
PF05296	Taste receptor protein (TAS2R)	pfam	family	IPR007960
PF05462	Slime mold cyclic AMP receptor	pfam	family
PF05875	Ceramidase	pfam	family	IPR008901
PF06454	THH1/TOM1/TOM3 domain	pfam	domain	IPR009457
PF06681	Protein of unknown function (DUF1182)	pfam	family	IPR010601
PF06814	GOST, seven transmembrane domain	pfam	domain	IPR053937
PF07695	7TM diverse intracellular signalling	pfam	domain	IPR011623
PF07698	7TM receptor with intracellular HD hydrolase	pfam	domain	IPR011621
PF10160	Predicted membrane protein	pfam	family	IPR018781
PF10192	GPR180/TMEM145, transmembrane domain	pfam	domain	IPR019336
PF10292	Serpentine type 7TM GPCR receptor class ab chemoreceptor	pfam	family	IPR019408
PF10316	Serpentine type 7TM GPCR chemoreceptor Srbc	pfam	family	IPR019420
PF10317	Serpentine type 7TM GPCR chemoreceptor Srd	pfam	family	IPR019421
PF10318	Serpentine type 7TM GPCR chemoreceptor Srh	pfam	family	IPR019422
PF10319	Serpentine type 7TM GPCR chemoreceptor Srj	pfam	family	IPR019423
PF10320	Serpentine type 7TM GPCR chemoreceptor Srsx	pfam	family	IPR019424
PF10321	Serpentine type 7TM GPCR chemoreceptor Srt	pfam	family	IPR019425
PF10322	Serpentine type 7TM GPCR chemoreceptor Sru	pfam	family	IPR003839
PF10323	Serpentine type 7TM GPCR chemoreceptor Srv	pfam	family	IPR019426
PF10324	Serpentine type 7TM GPCR chemoreceptor Srw	pfam	family	IPR019427
PF10325	Serpentine type 7TM GPCR chemoreceptor Srz	pfam	family	IPR018817
PF10326	Serpentine type 7TM GPCR chemoreceptor Str	pfam	family	IPR019428
PF10327	Serpentine type 7TM GPCR chemoreceptor Sri	pfam	family	IPR019429
PF10328	Serpentine type 7TM GPCR chemoreceptor Srx	pfam	family	IPR019430
PF11710	G protein-coupled glucose receptor regulating Gpa2	pfam	domain	IPR023041
PF11970	G protein-coupled glucose receptor regulating Gpa2 C-term	pfam	domain	IPR022596
PF12036	Protein of unknown function (DUF3522)	pfam	family	IPR021910
PF12271	Chitin synthase export chaperone	pfam	family	IPR022057
PF13853	Olfactory receptor	pfam	family	IPR000725
PF13965	dsRNA-gated channel SID-1	pfam	family	IPR025958
PF15100	TMEM187 protein family	pfam	family	IPR028066
PF16927	N-terminal 7TM region of histidine kinase	pfam	family	IPR031621
PF17158	Membrane-associated sensor, integral membrane domain	pfam	family	IPR033424
PF17159	Membrane-associated sensor domain	pfam	domain	IPR033425
PF18761	Heliorhodopsin	pfam	domain	IPR041113
PF20684	Fungal rhodopsin domain	pfam	domain	IPR049326
PF22285	Family of unknown function (DUF6962)	pfam	family	IPR054235

### Sheet: G proteins
G protein search:
Accession	Name	Source Database	Type	Integrated Into
PF00503	G-protein alpha subunit	pfam	domain	IPR001019
PF00400	WD domain, G-beta repeat	pfam	repeat	IPR001680
PF00631	GGL domain	pfam	domain	IPR015898

### Sheet: GPCR regulators
Additional GPCR regulators search:
Accession	Name	Source Database	Type	Integrated Into
PF02752	Arrestin (or S-antigen), C-terminal domain	pfam	domain	IPR011022
PF00339	Arrestin (or S-antigen), N-terminal domain	pfam	domain	IPR011021
PF02188	GoLoco motif	pfam	conserved site	IPR003109
PF02114	Phosducin	pfam	domain	IPR024253
PF00615	Regulator of G protein signaling domain	pfam	domain	IPR016137
PF09128	Regulator of G protein signalling-like domain	pfam	domain	IPR015212
PF10165	Ric8	pfam	family	IPR019318

### Sheet: Other
Other:
Accession	Name	Source Database	Type	Integrated Into
PF02793	Hormone receptor domain	pfam	family	IPR001879
PF22572	GPR158/179 extracellular domain (Cache)	pfam	domain	IPR054714
